# Expanding the spectrum of annexin A11 proteinopathy in frontotemporal lobar degeneration and motor neuron disease

**DOI:** 10.1101/2025.06.26.661831

**Authors:** Nikhil B. Ghayal, Richard J. Crook, Angita Jain, Gunveen Sachdeva, Shanu F. Roemer, Hiroaki Sekiya, Michael A. DeTure, Matthew Baker, Wouter De Coster, Bjorn E. Oskarsson, Keith A. Josephs, Rosa Rademakers, Marka van Blitterswijk, Dennis W. Dickson

## Abstract

Aggregation of TAR DNA-binding protein 43 (TDP-43) is strongly associated with frontotemporal lobar degeneration (FTLD-TDP), motor neuron disease (MND-TDP), and overlap disorders like FTLD-MND. Three major forms of motor neuron disease are recognized and include primary lateral sclerosis (PLS), amyotrophic lateral sclerosis (ALS), and progressive muscular atrophy (PMA). Annexin A11 (ANXA11) is understood to aggregate in amyotrophic lateral sclerosis (ALS-TDP) associated with pathogenic variants in *ANXA11*, as well as in FTLD-TDP type C. Given these observations and recent reports of *ANXA11* variants in patients with semantic variant frontotemporal dementia (svFTD) and FTD-MND presentations, we sought to characterize ANXA11 proteinopathy in an autopsy cohort of 379 cases with FTLD-TDP, as well as FTLD-MND and MND-TDP cases subclassified neuropathologically into PLS, ALS, and PMA. All FTLD-TDP type C cases had ANXA11 proteinopathy. However, ANXA11 proteinopathy was present in over 40% of FTLD-MND and in 38 out of 40 FTLD-PLS cases (95%), of which 80% had TDP type B or an unclassifiable TDP-43 proteinopathy and 15% had TDP type C. Genetic analyses excluded pathogenic *ANXA11* variants in all ANXA11-positive cases. We thus demonstrated novel forms of ANXA11 proteinopathy strongly associated with FTLD-PLS, but not with TDP type C or pathogenic *ANXA11* variants. Given the emerging relationship of ANXA11 in TDP-43 proteinopathies, we propose that TDP-43 and ANXA11 proteinopathy (TAP) comprises the molecular pathology of cases with abundant inclusions that are co-immunoreactive for both proteins and we subclassify three types of TAP based on distinct clinical and neuropathologic features.
