## Supplementary material 1 for "Expanding the spectrum of annexin A11 proteinopathy in frontotemporal lobar degeneration and motor neuron disease"

### Sheet: Sheet1
variant	Chr	Start	End	Ref	Alt	Gene.refGene	ExonicFunc.refGene	AAChange.refGene	avsnp150	gnomAD_genome_ALL	gnomAD_genome_NFE
chr10-80172839-G-A	chr10	80172839	80172839	G	A	ANXA11	nonsynonymous SNV	ANXA11 c.23C>T p.Pro8Leu	rs147334030	0.006611	0.008126
chr10-80166903-G-A	chr10	80166903	80166903	G	A	ANXA11	nonsynonymous SNV	ANXA11 c.731C>T p.Thr244Met	rs41310298	0.003339	0.004244
chr10-80166110-T-C	chr10	80166110	80166110	T	C	ANXA11	nonsynonymous SNV	ANXA11 c.832A>G p.Ile278Val	rs72807973	0.004724	0.005642
chr10-80163601-G-T	chr10	80163601	80163601	G	T	ANXA11	nonsynonymous SNV	ANXA11 c.962C>A p.Thr321Asn	rs76806315	0.0003055	0.0001444
chr10-80163553-T-A	chr10	80163553	80163553	A	T	ANXA11	nonsynonymous SNV	ANXA11 c.1010T>A p.Leu337His	rs138124217	0.0002	0.0005
chr10-80162010-C-T	chr10	80162010	80162010	C	T	ANXA11	nonsynonymous SNV	ANXA11 c.1105G>A p.Glu369Lys	rs34414015	0.005082	0.006282
